# Feasibility of an eDNA-based educational program for high school students

**DOI:** 10.1101/2025.09.02.672770

**Authors:** Ryota P. Kitani, Tatsuya Saga, Minoru Kasada, Mieko Kiyono, Masayuki Sato, Atushi Ushimaru, Toshifumi Minamoto

## Abstract

1. Environmental education plays a crucial role in raising public awareness of ecosystem conservation. Environmental DNA (eDNA) analysis is a promising environmental education tool because it enables easy and comprehensive biodiversity assessment through simple water sampling. Despite several citizen-based surveys using eDNA analysis, minimal attention has been paid to its educational effectiveness.
2. In this study, we examined the educational feasibility of eDNA analysis by conducting an environmental education program that incorporated eDNA-based local fish surveys in three high schools in Japan. Through detailed questionnaire surveys conducted before and after the program, we verified whether our program increased student interest in biodiversity and ecosystem services.
3. In the program, students proactively identified diverse fish species living in the survey area by simply collecting water. The questionnaire survey results showed that student knowledge of and interest in biodiversity and ecosystem services increased after the program. Students became aware of local fish diversity and expressed their motivation to engage in conservation activities. We confirmed the educational impact of the program not only at the end but also immediately following the water sampling experience.
4. *Synthesis and applications.* These results provide the first empirical evidence of the positive effects of eDNA analysis on student environmental awareness and engagement. Our program provides a feasible model for eDNA-based environmental education. Because eDNA analysis can be applied to diverse target taxa that are unique to a given area, similar environmental education programs can be conducted for various citizen groups worldwide. Our research also suggested that eDNA-based environmental education was effective for younger generations with varying levels of interest and experience in nature, showing significant potential for addressing the extinction of natural experiences and motivating citizens to participate in ecosystem conservation activities.
