## Supplementary material for "Feasibility of an eDNA-based educational program for high school students": SuppInfo_TableS4

### Sheet: Sheet2
	Hidakamioka			Ena				Hida, Ena	Yaizuchuo
Scientific name	reads (1)	reads (2)	FB	reads (1)	reads (2)	reads (3)	FB	PCRB	reads (1)	reads (2)	reads (3)	reads (4)	reads (5)	reads (6)	reads (7)	reads (8)	reads (9)	reads (10)	reads (11)	reads (12)	reads (13)	reads (14)	FB1	FB2	FB3	PCRB1	PCRB2	PCRB3	PCRB4
Phoxinus oxycephalus jouyi	16048	6877		2240	4620	1069
Rhinogobius flumineus	9869	4536		8975	5790	4758
Pseudaspius hakonensis	10241	12160							473	220	1201	924	431	446	294	552	860	378	521	103	298	132			226
Oncorhynchus masou masou	5544	9641				2419
Plecoglossus altivelis altivelis	546	1283		1661							266	148	62	43	35	105
Salvelinus leucomaenis imbrius		2610
Cottus pollux		2220
Salvelinus leucomaenis pluvius		1388
Niwaella delicata		677			1020
Phoxinus steindachneri				13517	6235	1642
Rhinogobius sp.				3059		3418			1841	3953	5069	4141	2437	2593	2178	3527	2560	3602	2266	2415	1901	2354
Cyprinus carpio				4684	2801	397			184	340	311	310	83	265	213	383	733	618	593	255	347	42
Zacco platypus				2280	2244	11354			7052	9693	11642	8151	8910	6211	8294	7029	6341	6646	8589	5864	5993	4562
Liobagrus reinii				1970	801
Opsariichthys uncirostris uncirostris				1697
Carassius cuvieri					8978	11021
Carassius sp.					520				95		418	387	161				147	14									358
Engraulis japonicus					33
Nipponocypris temminckii						7641					170	34
Silurus asotus						276					258			18				41
Tridentiger sp.									2146	2383	5610	4621	1095	2193	959	2673	3453	4078	2278	1926	1615	1666
Rhinogobius similis									834	617	2802	1680	1901	695	1284	943	1019	1516	1602	847	1602	630
Cobitis sp. BIWAE type B									513	559	1261	977	246	359	224	481	394	393	327	214	284	297
Mugil cephalus									234	468	3344	2766	143	334	216	946	212	297	364	244	113	94
Pseudogobio esocinus									74	18						55			5	95
Sicyopterus japonicus									97		686	9662	156	189	98	3425	303	322	86	26	5	44
Gymnogobius petschiliensis									83			329					58
Anguilla japonica									49				52	42		127	53	44			13
Lepomis sp.									4
Pseudorasbora parva												42
Oreochromis sp.																		228
Oreochromis niloticus																				72
Micropterus salmoides salmoides
Acheilognathus rhombeus																											37
Homo sapiens	275	176								73	2325	745	80		117	65		60						12643	4373			17060	718
Sus scrofa													78															633
